# Expression of macromolecular organic nitrogen degrading enzymes identifies potential mediators of soil organic N availability to an annual grass

**DOI:** 10.1101/2020.12.14.422732

**Authors:** Ella T. Sieradzki, Erin E. Nuccio, Jennifer Pett-Ridge, Mary K. Firestone

**Affiliations:** Department of Environmental Science, Policy and Management, University of California, Berkeley, California, USA; Physical and Life Sciences Directorate, Lawrence Livermore National Laboratory, Livermore, California, USA

**Keywords:** Rhizosphere, microbiome, protease, chitinase, functional guilds, metatranscriptome, gene expression, litter

## Abstract

Nitrogen (N) commonly limits terrestrial plant growth partly because most soil-N is present as macromolecular organic compounds and not directly available to plants. Soil microbes degrade these large N-containing substrates to gradually release plant-available inorganic-N throughout the growing season, potentially meeting plant demand. Knowing which microbes are responsible for release of organic N, as well as their spatiotemporal patterns of activity, can enable microbial management strategies that increase plant access to soil-N and reduce dependency on fertilizer-N. We used time-resolved metatranscriptomes to follow taxonomy-resolved differential expression of N-depolymerizing enzymes.

Taxonomic groups show adaptations based on extracellular proteases to specialized habitats in soil characterized by presence (Betaproteobacteria) or absence (Thaumarcheota) of live roots and root detritus (Deltaproteobacteria and Fungi). A similar increase of eukaryotic chitinases near root detritus hints at predation of fungi. Others demonstrate temporal patterns such as increasing expression over time, implying increased competitiveness with substrate depletion (Chloroflexi). Phylotypes from the same genus can have different potential benefits to the plant based on protease expression (e.g., *Janthinobacterium*), which should be considered when designing bioaugmentation. We identify one *Janthinobacterium* phylotype and two Burkholderiales that may be candidates for bioaugmentation near young roots and a *Rhizobacter* which could benefit mature roots.
