## Supplemental tables for "Expression of macromolecular organic nitrogen degrading enzymes identifies potential mediators of soil organic N availability to an annual grass"

### Sheet: S1_anova_structural_groups
Supplementary table S1: Comparison of extracellular protease expression by time, treatment (litter amendment) and location (rhizosphere or bulk soil) by structural groups: serinepeptidase, metallopeptidase and cysteinepeptidase.
ANOVA Comparing aggregated expression		Df	Sum Sq	Mean Sq	F value	Pr(>F)
	struc_grp	2	6135000000	3068000000	2593.01	2e-16	***
	treat	1	33110000	33110000	27.986	5.77e-07	***
	loc	1	2183000	2183000	1.846	0.177
	time	3	69940000	23310000	19.707	2.08e-10	***
	struc_grp:treat	2	31330000	15660000	13.24	6.56e-06	***
	struc_grp:loc	2	4096000	2048000	1.731	0.182
	struc_grp:time	6	14800000	2467000	2.086	0.06	.
	Residuals	117	138400000	1183000
	---
	Signif. codes:	0 ‘***	’ 0.001 ‘*	*’ 0.01	‘*’ 0.05	‘.’ 0.1	‘ ’ 1
Tukey HSD	struc_grp + treat
		diff	lwr	upr	p adj
	M.Litter-C.Litter	13131.8	11994	14269.5	0
	S.Litter-C.Litter	16422.5	15284.7	17560.3	0
	C.NoLitter-C.Litter	-135.592	-1286.21	1015.02	0.999379
	M.NoLitter-C.Litter	12632.5	11481.9	13783.1	0
	S.NoLitter-C.Litter	14085.2	12934.6	15235.8	0
	S.Litter-M.Litter	3290.72	2152.96	4428.48	0
	C.NoLitter-M.Litter	-13267.4	-14418	-12116.8	0
	M.NoLitter-M.Litter	-499.272	-1649.89	651.342	0.80843
	S.NoLitter-M.Litter	953.443	-197.172	2104.06	0.164929
	C.NoLitter-S.Litter	-16558.1	-17708.7	-15407.5	0
	M.NoLitter-S.Litter	-3789.99	-4940.61	-2639.38	0
	S.NoLitter-S.Litter	-2337.28	-3487.89	-1186.66	5e-07
	M.NoLitter-C.NoLitter	12768.1	11604.8	13931.4	0
	S.NoLitter-C.NoLitter	14220.8	13057.5	15384.1	0
	S.NoLitter-M.NoLitter	1452.71	289.386	2616.04	0.0056694
	Tukey multiple comparisons of means
	95% family-wise confidence level
	Fit: aov(formula = value ~ struc_grp * (treat + loc + time), data = M)
	struc_grp
		diff	lwr	upr	p adj
	M-C	12954	12409.6	13498.3	0
	S-C	15346.1	14801.8	15890.5	0
	S-M	2392.14	1847.79	2936.49	0
	time
		diff	lwr	upr	p adj
	H2-H1	-137.811	-808.335	532.714	0.950173
	H3-H1	-289.398	-1025.05	446.258	0.734985
	H4-H1	1478.12	794.909	2161.33	7e-07
	H3-H2	-151.587	-861.321	558.147	0.94456
	H4-H2	1615.93	960.713	2271.15	0
	H4-H3	1767.52	1045.79	2489.25	0
	loc
		diff	lwr	upr	p adj
	Rhizo-Bulk	-254.843	-626.464	116.778	0.177042
	treat
		diff	lwr	upr	p adj
	NoLitter-Litter	-990.714	-1361.6	-619.828	6e-07

### Sheet: S2_anova_exoprot_byPhyl
Supplementary table S2: Comparison of normalized extracellular protease expression by phylum using ANOVA followed by Tukey HSD tests
Phylum	p time	p treat	p loc	p time:treat	p time:loc	p treat:loc	p time:treat:loc	F time	F treat	F loc	F time:treat	F time:loc	F treat:loc	F time:treat:loc
Proteobacteria	0.196	0.001	0.048	0.008	0.34	0.03	0.855	1.667	13.071	4.275	4.777	1.165	5.208	0.258
Acidobacteria	0.004	0.819	0.025	0.406	0.974	0.766	0.943	5.483	0.053	5.549	1.001	0.073	0.091	0.127
Thaumarchaeota	0.05	0.181	0.001	0.603	0.03	0.443	0.585	2.937	1.876	12.518	0.628	3.44	0.606	0.657
Actinobacteria	2.88e-09	0.019	0.022	0.914	0.306	0.627	0.362	31.538	6.158	5.887	0.173	1.26	0.241	1.108
Firmicutes	0.078	0.12	0.124	0.275	0.388	0.117	0.259	2.515	2.568	2.513	1.36	1.043	2.611	1.414
Uroviricota	0.166	0.169	0.766	0.835	0.221	0.91	0.468	1.819	1.992	0.09	0.286	1.557	0.013	0.87
Bacteroidetes	0.000756	5.01e-08	0.582	5.74e-07	0.301	0.89	0.446	7.461	53.117	0.309	18.803	1.276	0.02	0.915
Chlorobi	8.58e-05	0.654	0.714	0.349	0.812	0.386	0.488	10.338	0.205	0.137	1.141	0.319	0.776	0.83
Verrucomicrobia	3.42e-05	2.88e-07	0.56	0.037	0.232	0.455	0.046	11.686	43.954	0.347	3.234	1.514	0.572	3.023
Planctomycetes	0.028	0.006	0.012	0.775	0.298	0.576	0.029	3.488	8.703	7.163	0.371	1.286	0.32	3.467
Chloroflexi	2.68e-09	0.059	0.134	0.228	0.226	0.399	0.428	31.752	3.865	2.376	1.53	1.536	0.733	0.953
Euryarchaeota	5.8e-05	0.523	0.043	0.025	0.000921	0.428	0.208	10.902	0.418	4.492	3.605	7.22	0.646	1.612
Deinococcus-Thermus	0.002	0.015	0.311	0.246	0.656	0.028	0.006	6.466	6.645	1.063	1.458	0.545	5.336	5.137
Gemmatimonadetes	1.2e-06	0.459	0.694	0.421	0.295	0.513	0.392	17.369	0.564	0.157	0.969	1.293	0.44	1.035
Aquificae	0.000176	0.506	0.073	0.041	0.512	0.852	0.759	9.342	0.453	3.449	3.121	0.785	0.035	0.393
Candidatus Dormibacteraeota	0.004	0.936	0.048	0.885	0.113	0.099	0.326	5.408	0.006	4.278	0.216	2.173	2.91	1.203
Cyanobacteria	1.6e-05	0.827	1.17e-06	0.433	0.521	0.995	0.44	12.868	0.048	37.356	0.943	0.769	3.45e-05	0.927
Chlamydiae	0.695	0.06	0.357	0.642	0.518	0.297	0.538	0.486	3.841	0.877	0.566	0.774	1.129	0.737
Fibrobacteres	2.64e-05	1.11e-10	0.374	6.77e-05	0.116	0.14	0.221	12.081	95.481	0.816	10.677	2.149	2.303	1.557
Spirochaetes	0.235	0.001	0.08	0.216	0.473	0.116	0.561	1.5	12.992	3.281	1.577	0.859	2.627	0.697
Armatimonadetes	0.98	0.003	0.345	0.995	0.571	0.321	0.285	0.06	10.917	0.921	0.025	0.681	1.019	1.325
Candidatus Aerophobetes	0.598	0.159	0.289	0.568	0.625	0.236	0.613	0.635	2.094	1.164	0.686	0.593	1.462	0.611
Fusobacteria	0.000257	0.000109	0.454	0.016	0.559	0.92	0.637	8.834	20.013	0.575	4.051	0.702	0.01	0.573
Nitrospirae	3.4e-07	0.028	0.259	0.324	0.45	0.907	0.146	19.869	5.351	1.327	1.209	0.906	0.014	1.932
Rhodothermaeota	0.042	0.185	0.603	0.323	0.14	0.696	0.405	3.1	1.843	0.277	1.212	1.974	0.156	1.004
Elusimicrobia	0.072	0.007	0.319	0.102	0.404	0.348	0.455	2.583	8.512	1.03	2.264	1.006	0.909	0.897
Calditrichaeota	0.375	0.172	0.667	0.292	0.403	0.546	0.521	1.075	1.962	0.189	1.304	1.008	0.372	0.769
candidate division NC10	0.05	0.733	0.822	0.081	0.39	0.488	0.391	2.939	0.119	0.051	2.477	1.038	0.494	1.038
Candidatus Rokubacteria	6.26e-05	0.173	0.938	0.027	0.018	0.028	0.931	10.789	1.953	0.006	3.519	3.953	5.337	0.147
Candidatus Poribacteria	2.34e-12	0.025	0.16	0.000428	0.005	0.451	0.023	57.881	5.597	2.083	8.175	5.27	0.585	3.68
Candidatus Aureabacteria	0.000459	0.892	0.19	0.964	0.278	0.96	0.755	8.086	0.019	1.805	0.092	1.348	0.003	0.399
Candidatus Roizmanbacteria	7.1e-06	0.015	0.266	0.074	0.72	0.135	0.079	14.192	6.62	1.285	2.566	0.449	2.358	2.5
Candidatus Bathyarchaeota	0.042	0.535	0.348	0.587	0.878	0.317	0.939	3.104	0.394	0.912	0.654	0.225	1.036	0.134
candidate division WOR-3	0.363	0.071	0.116	0.809	0.886	0.747	0.227	1.105	3.502	2.623	0.322	0.214	0.106	1.533
Lentisphaerae	1.52e-05	0.921	0.002	0.881	8.77e-05	0.833	0.947	12.943	0.01	11.441	0.221	10.306	0.045	0.121
Basidiomycota	0.587	0.197	0.257	0.919	0.255	0.87	0.494	0.654	1.743	1.337	0.166	1.426	0.027	0.818
Ascomycota	0.001	6.58e-12	0.518	0.000146	0.14	0.206	0.165	6.985	122.028	0.429	9.598	1.973	1.676	1.821
Mucoromycota	0.202	4.76e-05	0.385	0.184	0.335	0.393	0.248	1.638	22.787	0.776	1.726	1.178	0.752	1.451
Zoopagomycota	0.00042	0.000164	0.8	0.000527	0.608	0.957	0.689	8.198	18.718	0.065	7.911	0.62	0.003	0.495
Chytridiomycota	0.374	0.021	0.61	0.842	0.507	0.527	0.57	1.077	5.974	0.266	0.277	0.795	0.409	0.682
Cryptomycota	3.24e-06	0.001	0.115	0.000861	0.678	0.459	0.907	15.545	13.234	2.642	7.303	0.511	0.563	0.184
Blastocladiomycota	0.235	0.04	0.344	0.22	0.865	0.359	0.863	1.5	4.61	0.924	1.561	0.244	0.869	0.246
Fungi	0.201	3.78e-09	0.628	0.262	0.145	0.475	0.348	1.646	68.875	0.239	1.403	1.941	0.524	1.144

### Sheet: S3_anova_exoprot_byClass
Supplementary table S3: Comparison of normalized extracellular protease expression by class using ANOVA followed by Tukey HSD tests
Class	p time	p treat	p loc	p time:treat	p time:loc	p treat:loc	p time:treat:loc	F time	F treat	F loc	F time:treat	F time:loc	F treat:loc	F time:treat:loc
Alphaproteobacteria	4.65e-05	0.335	0.018	0.231	0.915	0.781	0.674	11.227	0.959	6.282	1.516	0.171	0.079	0.517
Nitrososphaeria	0.049	0.183	0.001	0.623	0.031	0.45	0.593	2.944	1.859	12.79	0.595	3.382	0.586	0.643
Actinobacteria	2.36e-07	0.093	0.078	0.856	0.047	0.294	0.225	20.635	3.011	3.342	0.257	2.997	1.142	1.54
Bacilli	0.099	0.435	0.356	0.579	0.714	0.162	0.441	2.293	0.625	0.879	0.667	0.458	2.057	0.926
Caudoviricetes	0.166	0.169	0.766	0.835	0.221	0.91	0.468	1.819	1.992	0.09	0.286	1.557	0.013	0.87
Betaproteobacteria	0.074	0.599	7.1e-05	0.514	0.152	0.117	0.692	2.559	0.282	21.431	0.782	1.898	2.617	0.489
Chitinophagia	0.000187	7.04e-07	0.543	1.56e-06	0.362	0.795	0.349	9.257	39.672	0.379	16.873	1.106	0.069	1.141
Acidobacteriia	5.34e-05	0.857	0.386	0.75	0.676	0.657	0.915	11.021	0.033	0.775	0.406	0.514	0.201	0.171
Chlorobia	5.23e-06	0.004	0.19	0.114	0.752	0.902	0.699	14.71	9.855	1.805	2.163	0.403	0.015	0.48
Sphingobacteriia	0.000195	0.214	0.343	0.078	0.117	0.984	0.532	9.202	1.613	0.93	2.512	2.141	0.000401	0.749
Planctomycetia	0.023	0.007	0.013	0.694	0.377	0.608	0.02	3.682	8.544	7.069	0.487	1.07	0.268	3.828
Clostridia	0.155	0.156	0.197	0.064	0.058	0.344	0.155	1.878	2.117	1.741	2.703	2.791	0.924	1.879
Deltaproteobacteria	5.22e-07	7.84e-07	0.287	0.007	0.005	0.038	0.369	18.995	39.177	1.177	4.964	5.306	4.729	1.091
Saprospiria	1.41e-07	0.174	0.714	0.265	0.172	0.19	0.05	21.749	1.945	0.136	1.392	1.784	1.802	2.931
Thermoleophilia	5.1e-09	0.015	0.021	0.357	0.509	0.501	0.445	29.937	6.646	5.977	1.12	0.79	0.465	0.917
Methanomicrobia	5.22e-05	0.537	0.044	0.025	0.000967	0.422	0.212	11.055	0.391	4.445	3.6	7.161	0.664	1.595
Deinococci	0.002	0.015	0.311	0.246	0.656	0.028	0.006	6.466	6.645	1.063	1.458	0.545	5.336	5.137
Oligoflexia	0.000138	0.067	0.26	0.169	0.886	0.736	0.786	9.676	3.627	1.32	1.803	0.214	0.116	0.354
Aquificae	0.000176	0.506	0.073	0.041	0.512	0.852	0.759	9.342	0.453	3.449	3.121	0.785	0.035	0.393
Ktedonobacteria	0.147	0.884	0.629	0.958	0.987	0.139	0.146	1.932	0.021	0.239	0.103	0.044	2.317	1.932
Chloroflexia	0.002	0.007	0.116	0.738	0.707	0.504	0.956	6.063	8.575	2.633	0.423	0.468	0.459	0.105
Gammaproteobacteria	6.85e-05	4.51e-09	0.029	3.93e-06	0.096	0.024	0.152	10.66	67.711	5.296	15.208	2.321	5.678	1.897
Thermoanaerobaculia	8.15e-06	0.008	0.116	0.000544	0.705	0.964	0.714	13.962	8.234	2.621	7.87	0.47	0.002	0.457
Chlamydiia	0.742	0.07	0.348	0.694	0.507	0.29	0.517	0.417	3.537	0.911	0.487	0.795	1.161	0.775
Flavobacteriia	0.000194	0.000115	0.321	0.000247	0.722	0.528	0.791	9.207	19.835	1.017	8.889	0.446	0.409	0.348
Fibrobacteria	2.64e-05	1.11e-10	0.374	6.77e-05	0.116	0.14	0.221	12.081	95.481	0.816	10.677	2.149	2.303	1.557
Bacteroidia	9.92e-06	0.211	0.729	0.085	0.198	0.014	0.829	13.636	1.636	0.123	2.438	1.659	6.795	0.294
Spirochaetia	0.235	0.001	0.08	0.216	0.473	0.116	0.561	1.5	12.992	3.281	1.577	0.859	2.627	0.697
Cytophagia	2.69e-05	2e-09	0.674	0.356	0.588	0.237	0.303	12.054	73.219	0.18	1.122	0.652	1.456	1.27
Rubrobacteria	0.00031	0.025	0.058	0.27	0.227	0.05	0.248	8.591	5.553	3.9	1.376	1.533	4.169	1.454
Fimbriimonadia	0.399	6.21e-07	0.084	0.655	0.53	0.878	0.206	1.017	40.26	3.209	0.545	0.753	0.024	1.622
Fusobacteriia	0.000257	0.000109	0.454	0.016	0.559	0.92	0.637	8.834	20.013	0.575	4.051	0.702	0.01	0.573
Blastocatellia	0.037	1.14e-05	5.65e-05	0.000695	0.112	0.007	0.126	3.235	27.947	22.199	7.565	2.18	8.264	2.068
Candidatus Brocadiae	0.036	0.909	0.229	0.476	0.796	0.458	0.02	3.255	0.013	1.508	0.853	0.341	0.566	3.812
Gemmatimonadetes	5.36e-07	0.18	0.121	0.401	0.009	0.916	0.346	18.939	1.884	2.548	1.013	4.657	0.011	1.149
Acidimicrobiia	0.219	0.153	0.8	0.438	0.271	0.196	0.278	1.563	2.157	0.065	0.931	1.371	1.752	1.348
Nitrospira	3.4e-07	0.028	0.259	0.324	0.45	0.907	0.146	19.869	5.351	1.327	1.209	0.906	0.014	1.932
Verrucomicrobiae	0.029	0.01	0.976	0.045	0.515	0.226	0.938	3.45	7.559	0.000903	3.029	0.78	1.53	0.135
Rhodothermia	0.042	0.185	0.603	0.323	0.14	0.696	0.405	3.1	1.843	0.277	1.212	1.974	0.156	1.004
Anaerolineae	0.098	0.043	0.641	0.065	0.457	0.14	0.465	2.302	4.457	0.222	2.684	0.892	2.297	0.876
Thermomicrobia	0.019	0.029	0.427	0.176	0.176	0.964	0.016	3.864	5.298	0.65	1.766	1.766	0.002	4.04
Ardenticatenia	0.007	0.44	0.771	0.786	0.005	0.769	0.82	4.921	0.613	0.086	0.355	5.261	0.088	0.307
Vicinamibacteria	0.028	0.174	0.238	0.429	0.017	0.791	0.776	3.488	1.946	1.454	0.951	3.997	0.072	0.369
Chthonomonadetes	0.999	0.004	0.762	0.993	0.347	0.784	0.327	0.006	9.53	0.094	0.029	1.147	0.077	1.2
Opitutae	0.005	1.87e-06	0.912	0.012	0.197	0.315	0.604	5.37	35.301	0.012	4.339	1.66	1.045	0.626
Caldilineae	4.91e-06	0.744	0.16	0.905	0.298	0.868	0.455	14.821	0.109	2.082	0.187	1.285	0.028	0.897
Thermoflexia	0.102	0.269	0.000371	0.026	0.052	0.184	0.007	2.263	1.271	16.221	3.586	2.904	1.852	4.961
Dehalococcoidia	0.902	0.659	0.369	0.704	0.419	0.083	0.46	0.191	0.199	0.833	0.472	0.974	3.227	0.887
Spartobacteria	0.421	0.001	0.065	6.32e-05	0.275	0.058	0.103	0.969	13.065	3.691	10.777	1.359	3.905	2.254
Negativicutes	0.07	0.896	0.704	0.547	0.666	0.862	0.168	2.613	0.017	0.147	0.723	0.529	0.031	1.806
Gloeobacteria	0.317	0.905	0.524	0.803	0.734	0.374	0.582	1.229	0.014	0.415	0.331	0.429	0.814	0.662
Holophagae	0.000923	0.141	0.56	0.005	0.605	0.059	0.15	7.218	2.29	0.347	5.331	0.624	3.855	1.91
Armatimonadia	0.05	0.439	0.386	0.831	0.09	0.379	0.568	2.934	0.615	0.774	0.292	2.384	0.797	0.686
Lentisphaeria	1.52e-05	0.921	0.002	0.881	8.77e-05	0.833	0.947	12.943	0.01	11.441	0.221	10.306	0.045	0.121
Agaricomycetes	0.587	0.197	0.257	0.919	0.255	0.87	0.494	0.654	1.743	1.337	0.166	1.426	0.027	0.818
Sordariomycetes	1.68e-05	1.01e-11	0.41	2.5e-06	0.463	0.256	0.545	12.786	117.698	0.698	16.012	0.881	1.342	0.726
Dothideomycetes	0.225	3.51e-05	0.346	0.355	0.386	0.819	0.313	1.539	23.842	0.918	1.126	1.049	0.054	1.241
Glomeromycetes	0.346	0.126	0.293	0.641	0.389	0.562	0.087	1.148	2.476	1.147	0.568	1.041	0.343	2.41
Eurotiomycetes	0.205	0.941	0.827	0.002	0.079	0.143	0.098	1.628	0.006	0.049	6.483	2.503	2.27	2.298
Mortierellomycetes	0.1	3.19e-05	0.486	0.12	0.272	0.421	0.206	2.283	24.182	0.499	2.117	1.37	0.666	1.62
Pezizomycetes	0.612	0.131	0.437	0.48	0.577	0.625	0.456	0.613	2.416	0.622	0.846	0.67	0.244	0.895
Orbiliomycetes	0.071	0.003	0.399	0.234	0.294	0.499	0.483	2.605	10.541	0.732	1.507	1.297	0.469	0.84
Dimargaritomycetes	4.67e-08	2.04e-06	0.474	9.41e-07	0.718	0.789	0.814	24.265	34.919	0.527	17.834	0.452	0.073	0.316
Leotiomycetes	0.109	0.002	0.383	0.764	0.595	0.48	0.089	2.205	11.719	0.783	0.386	0.641	0.513	2.393
Entomophthoromycetes	0.000587	0.004	0.007	0.31	0.008	0.782	0.01	7.774	9.503	8.305	1.25	4.757	0.078	4.561
Zoopagomycetes	0.006	0.002	0.741	0.006	0.309	0.797	0.385	5.074	11.203	0.111	5.089	1.252	0.067	1.051
Chytridiomycetes	0.374	0.021	0.61	0.842	0.507	0.527	0.57	1.077	5.974	0.266	0.277	0.795	0.409	0.682
Basidiobolomycetes	0.004	0.000354	0.446	0.004	0.216	0.426	0.235	5.449	16.359	0.598	5.596	1.578	0.652	1.503
Blastocladiomycetes	0.235	0.04	0.344	0.22	0.865	0.359	0.863	1.5	4.61	0.924	1.561	0.244	0.869	0.246

### Sheet: S4_anova_exoprot_byOrder
Supplementary table S4: Comparison of normalized extracellular protease expression by order using ANOVA followed by Tukey HSD tests
Order	p time	p treat	p loc	p time:treat	p time:loc	p treat:loc	p time:treat:loc	F time	F treat	F loc	F time:treat	F time:loc	F treat:loc	F time:treat:loc
Rhizobiales	0.044	0.393	0.168	0.165	0.847	0.584	0.928	3.051	0.751	1.997	1.825	0.269	0.307	0.151
Nitrososphaerales	0.049	0.183	0.001	0.623	0.031	0.45	0.593	2.944	1.859	12.79	0.595	3.382	0.586	0.643
Geodermatophilales	2.91e-08	0.098	0.000474	0.177	0.182	0.955	0.397	25.407	2.932	15.501	1.761	1.734	0.003	1.022
Bacillales	0.099	0.435	0.356	0.579	0.714	0.162	0.441	2.293	0.625	0.879	0.667	0.458	2.057	0.926
Propionibacteriales	0.000398	8.67e-05	0.171	0.644	0.695	0.147	0.099	8.265	20.769	1.973	0.563	0.485	2.223	2.295
Caudovirales	0.166	0.169	0.766	0.835	0.221	0.91	0.468	1.819	1.992	0.09	0.286	1.557	0.013	0.87
Burkholderiales	0.07	0.734	0.00012	0.453	0.204	0.123	0.605	2.615	0.118	19.716	0.9	1.628	2.52	0.624
Chitinophagales	0.000187	7.04e-07	0.543	1.56e-06	0.362	0.795	0.349	9.257	39.672	0.379	16.873	1.106	0.069	1.141
Acidobacteriales	0.001	0.002	0.000146	0.386	0.4	0.126	0.753	6.9	11.227	19.078	1.049	1.015	2.488	0.402
Chlorobiales	5.23e-06	0.004	0.19	0.114	0.752	0.902	0.699	14.71	9.855	1.805	2.163	0.403	0.015	0.48
Rhodospirillales	0.000625	0.115	0.000258	0.501	0.459	0.849	0.524	7.697	2.634	17.31	0.806	0.887	0.037	0.763
Sphingobacteriales	0.000195	0.214	0.343	0.078	0.117	0.984	0.532	9.202	1.613	0.93	2.512	2.141	0.000401	0.749
Sphingomonadales	1.52e-11	0.086	0.288	0.006	0.139	0.51	0.212	49.66	3.156	1.171	5.085	1.98	0.444	1.597
Planctomycetales	0.001	0.017	0.013	0.515	0.713	0.318	0.028	6.87	6.353	7.052	0.78	0.459	1.031	3.512
Micromonosporales	0.002	0.419	0.638	0.009	0.076	0.641	0.732	6.446	0.671	0.226	4.686	2.537	0.222	0.432
Pseudonocardiales	0.005	0.000448	0.144	0.822	3.3e-05	0.539	0.036	5.373	15.667	2.258	0.304	11.74	0.386	3.26
Halanaerobiales	0.007	0.32	0.738	0.05	0.662	0.662	0.94	4.859	1.024	0.114	2.932	0.535	0.195	0.132
Micrococcales	0.000574	0.815	0.135	0.298	0.337	0.033	0.104	7.802	0.056	2.366	1.286	1.173	5.025	2.248
Myxococcales	6.99e-07	6.91e-06	0.556	0.013	0.078	0.413	0.823	18.414	29.9	0.355	4.257	2.514	0.689	0.303
Saprospirales	1.41e-07	0.174	0.714	0.265	0.172	0.19	0.05	21.749	1.945	0.136	1.392	1.784	1.802	2.931
Corynebacteriales	1.62e-09	0.015	0.001	0.739	0.045	0.611	0.395	33.229	6.669	13.316	0.421	3.042	0.265	1.027
Frankiales	5.71e-08	1.59e-05	0.195	0.909	0.747	0.652	0.677	23.795	26.717	1.759	0.179	0.41	0.208	0.513
Gemmatales	0.305	0.032	0.582	0.651	0.076	0.802	0.092	1.266	5.068	0.309	0.551	2.538	0.064	2.357
Solirubrobacterales	5.1e-09	0.015	0.021	0.357	0.509	0.501	0.445	29.937	6.646	5.977	1.12	0.79	0.465	0.917
Bryobacterales	0.057	0.824	0.252	0.745	0.18	0.176	0.61	2.814	0.05	1.365	0.413	1.744	1.925	0.617
Methanosarcinales	3.45e-05	0.383	0.05	0.012	0.002	0.409	0.306	11.671	0.783	4.192	4.386	6.319	0.703	1.262
Streptomycetales	2.49e-05	0.000503	0.000533	9.45e-05	6.68e-05	0.002	0.000809	12.17	15.332	15.165	10.201	10.696	11.692	7.378
Deinococcales	0.002	0.015	0.311	0.246	0.656	0.028	0.006	6.466	6.645	1.063	1.458	0.545	5.336	5.137
Bacteriovoracales	2.13e-06	0.646	0.005	0.986	0.042	0.918	0.943	16.303	0.215	9.446	0.046	3.097	0.011	0.128
Caulobacterales	0.008	1.9e-06	0.041	2.62e-06	0.016	0.019	0.439	4.811	35.24	4.583	15.922	4.075	6.199	0.93
Aquificales	0.000176	0.506	0.073	0.041	0.512	0.852	0.759	9.342	0.453	3.449	3.121	0.785	0.035	0.393
Bdellovibrionales	0.03	0.047	0.963	0.136	0.932	0.707	0.87	3.417	4.316	0.002	1.999	0.145	0.145	0.236
Ktedonobacterales	0.141	0.953	0.694	0.981	0.997	0.11	0.162	1.968	0.003	0.158	0.058	0.016	2.719	1.839
Nostocales	0.000417	0.739	8.66e-06	0.399	0.55	0.645	0.738	8.209	0.113	29.018	1.018	0.716	0.217	0.423
Catenulisporales	0.258	0.998	0.038	0.057	0.000292	0.159	0.245	1.417	9.43e-06	4.708	2.817	8.668	2.088	1.465
Chloroflexales	0.002	0.007	0.116	0.738	0.707	0.504	0.956	6.063	8.575	2.633	0.423	0.468	0.459	0.105
Cellvibrionales	2.04e-06	2.99e-08	0.044	1.39e-06	0.108	0.028	0.193	16.378	56.047	4.413	17.092	2.21	5.368	1.681
Chromatiales	0.016	2.94e-06	0.114	0.005	0.9	0.203	0.455	4.081	33.372	2.656	5.364	0.193	1.699	0.896
Xanthomonadales	0.791	0.003	0.417	0.799	0.365	0.28	0.689	0.348	10.311	0.678	0.336	1.101	1.212	0.495
Isosphaerales	0.078	0.015	0.017	0.943	0.443	0.891	0.097	2.51	6.649	6.445	0.128	0.92	0.019	2.316
Alteromonadales	0.093	0.001	0.237	0.612	0.446	0.705	0.259	2.35	12.711	1.461	0.614	0.914	0.146	1.414
Thermoanaerobaculales	8.15e-06	0.008	0.116	0.000544	0.705	0.964	0.714	13.962	8.234	2.621	7.87	0.47	0.002	0.457
Parachlamydiales	0.708	0.077	0.336	0.664	0.524	0.277	0.54	0.467	3.351	0.955	0.531	0.763	1.229	0.734
Chlamydiales	0.826	0.053	0.39	0.775	0.459	0.341	0.456	0.299	4.068	0.762	0.37	0.887	0.937	0.894
Oscillatoriales	2.19e-05	0.351	1.25e-05	0.596	0.694	0.402	0.207	12.372	0.9	27.597	0.639	0.486	0.723	1.619
Flavobacteriales	0.000194	0.000115	0.321	0.000247	0.722	0.528	0.791	9.207	19.835	1.017	8.889	0.446	0.409	0.348
Fibrobacterales	2.64e-05	1.11e-10	0.374	6.77e-05	0.116	0.14	0.221	12.081	95.481	0.816	10.677	2.149	2.303	1.557
Bacteroidales	9.92e-06	0.211	0.729	0.085	0.198	0.014	0.829	13.636	1.636	0.123	2.438	1.659	6.795	0.294
Leptospirales	0.232	0.001	0.085	0.219	0.493	0.121	0.574	1.514	13.046	3.179	1.565	0.821	2.55	0.676
Cytophagales	2.69e-05	2e-09	0.674	0.356	0.588	0.237	0.303	12.054	73.219	0.18	1.122	0.652	1.456	1.27
Gaiellales	0.00031	0.025	0.058	0.27	0.227	0.05	0.248	8.591	5.553	3.9	1.376	1.533	4.169	1.454
Nitrosomonadales	0.052	0.408	0.000135	0.747	0.976	0.121	0.557	2.898	0.704	19.335	0.41	0.068	2.558	0.704
Fimbriimonadales	0.399	6.21e-07	0.084	0.655	0.53	0.878	0.206	1.017	40.26	3.209	0.545	0.753	0.024	1.622
Syntrophobacterales	0.000355	0.007	0.019	0.502	0.234	0.925	0.747	8.414	8.316	6.147	0.804	1.505	0.009	0.41
Nevskiales	0.696	0.015	0.096	0.282	0.63	0.349	0.785	0.483	6.655	2.968	1.334	0.584	0.906	0.356
Fusobacteriales	0.000257	0.000109	0.454	0.016	0.559	0.92	0.637	8.834	20.013	0.575	4.051	0.702	0.01	0.573
Methylococcales	1.87e-07	0.643	0.262	0.083	0.183	0.587	0.497	21.128	0.219	1.307	2.452	1.73	0.302	0.813
Synechococcales	1e-06	0.692	8.04e-05	0.057	0.823	0.376	0.005	17.712	0.16	21.016	2.817	0.303	0.807	5.195
Candidatus Brocadiales	0.036	0.909	0.229	0.476	0.796	0.458	0.02	3.255	0.013	1.508	0.853	0.341	0.566	3.812
Kineosporiales	3.28e-05	0.007	0.003	0.635	0.274	0.274	0.161	11.748	8.395	10.304	0.577	1.36	1.242	1.846
Actinomycetales	0.149	0.165	0.77	0.717	0.002	0.072	0.01	1.919	2.028	0.087	0.453	6.221	3.494	4.561
Nakamurellales	0.172	0.017	0.017	0.052	0.04	0.676	0.308	1.787	6.397	6.409	2.905	3.143	0.178	1.256
Pseudomonadales	0.238	0.811	0.852	0.051	0.024	0.027	0.389	1.489	0.058	0.035	2.92	3.661	5.461	1.042
Gemmatimonadales	5.36e-07	0.18	0.121	0.401	0.009	0.916	0.346	18.939	1.884	2.548	1.013	4.657	0.011	1.149
Acidimicrobiales	0.219	0.153	0.8	0.438	0.271	0.196	0.278	1.563	2.157	0.065	0.931	1.371	1.752	1.348
Streptosporangiales	0.448	0.171	0.017	0.405	0.462	0.776	0.487	0.91	1.968	6.383	1.005	0.881	0.082	0.832
Nitrospirales	3.4e-07	0.028	0.259	0.324	0.45	0.907	0.146	19.869	5.351	1.327	1.209	0.906	0.014	1.932
Desulfuromonadales	0.239	0.071	0.147	0.124	0.087	0.243	0.19	1.486	3.526	2.224	2.086	2.412	1.422	1.692
Rhodocyclales	0.411	0.019	0.855	0.13	0.049	0.791	0.098	0.991	6.205	0.034	2.041	2.948	0.072	2.305
Clostridiales	0.164	0.154	0.2	0.061	0.059	0.343	0.156	1.828	2.144	1.722	2.751	2.782	0.928	1.877
Pirellulales	0.009	0.825	0.09	0.88	0.989	0.511	0.04	4.707	0.05	3.068	0.223	0.039	0.442	3.156
Verrucomicrobiales	0.029	0.01	0.976	0.045	0.515	0.226	0.938	3.45	7.559	0.000903	3.029	0.78	1.53	0.135
Rhodothermales	0.042	0.185	0.603	0.323	0.14	0.696	0.405	3.1	1.843	0.277	1.212	1.974	0.156	1.004
Ardenticatenales	0.057	0.985	0.637	0.329	0.073	0.146	0.558	2.817	0.000374	0.228	1.195	2.572	2.232	0.702
Blastocatellales	0.002	0.531	0.311	0.796	0.821	0.714	0.353	6.323	0.402	1.063	0.341	0.306	0.137	1.13
Chthonomonadales	0.999	0.004	0.762	0.993	0.347	0.784	0.327	0.006	9.53	0.094	0.029	1.147	0.077	1.2
Caldilineales	4.91e-06	0.744	0.16	0.905	0.298	0.868	0.455	14.821	0.109	2.082	0.187	1.285	0.028	0.897
Thermoflexales	0.102	0.269	0.000371	0.026	0.052	0.184	0.007	2.263	1.271	16.221	3.586	2.904	1.852	4.961
Sphaerobacterales	0.017	0.054	0.131	0.107	0.175	0.821	0.28	4.007	4.021	2.415	2.221	1.769	0.052	1.342
Chthoniobacterales	0.421	0.001	0.065	6.32e-05	0.275	0.058	0.103	0.969	13.065	3.691	10.777	1.359	3.905	2.254
Oceanospirillales	2.88e-05	0.895	0.962	0.526	0.842	0.642	0.481	11.946	0.018	0.002	0.76	0.276	0.221	0.844
Thiotrichales	0.055	0.035	0.322	0.032	0.644	0.347	0.556	2.85	4.914	1.016	3.365	0.563	0.913	0.706
Veillonellales	0.073	0.251	0.141	0.869	0.205	0.601	0.301	2.579	1.371	2.288	0.239	1.625	0.28	1.275
Neisseriales	0.235	0.345	0.011	0.595	0.128	0.132	0.777	1.5	0.923	7.46	0.641	2.055	2.408	0.368
Anaerolineales	0.058	0.811	0.8	0.1	0.279	0.055	0.176	2.795	0.058	0.065	2.279	1.345	3.983	1.764
Gloeobacterales	0.317	0.905	0.524	0.803	0.734	0.374	0.582	1.229	0.014	0.415	0.331	0.429	0.814	0.662
Holophagales	0.000923	0.141	0.56	0.005	0.605	0.059	0.15	7.218	2.29	0.347	5.331	0.624	3.855	1.91
Capsulimonadales	0.05	0.439	0.386	0.831	0.09	0.379	0.568	2.934	0.615	0.774	0.292	2.384	0.797	0.686
Acidiferrobacterales	4.07e-05	0.377	0.012	0.055	0.282	0.642	0.751	11.423	0.804	7.146	2.84	1.337	0.221	0.404
Opitutales	0.005	1.44e-06	0.82	0.014	0.209	0.38	0.67	5.246	36.449	0.053	4.201	1.607	0.796	0.523
Selenomonadales	0.148	0.176	0.176	0.059	0.063	0.292	0.161	1.922	1.922	1.922	2.777	2.714	1.153	1.846
Spirochaetales	0.299	0.098	0.122	0.199	0.202	0.173	0.335	1.283	2.923	2.533	1.653	1.64	1.947	1.179
Thermogemmatisporales	1.41e-09	1.11e-06	6.12e-07	5.02e-13	2.17e-12	8.07e-10	2.21e-15	33.644	37.602	40.33	65.499	58.246	79.736	99.749
Chroococcales	0.017	0.211	0.603	0.313	0.108	0.473	0.923	3.978	1.636	0.276	1.24	2.213	0.528	0.159
Rhodobacterales	0.558	0.062	0.000976	0.274	0.998	0.777	0.573	0.703	3.781	13.459	1.363	0.011	0.081	0.677
Enterobacterales	6.42e-08	0.912	0.406	0.95	0.628	0.449	0.536	23.521	0.012	0.713	0.116	0.588	0.59	0.741
Methanomicrobiales	1.74e-06	0.051	0.801	0.005	0.283	0.672	0.121	16.673	4.138	0.065	5.293	1.331	0.183	2.104
Desulfobacterales	0.055	0.914	0.075	0.954	0.081	0.105	0.498	2.847	0.012	3.4	0.109	2.475	2.809	0.811
Thermomicrobiales	0.026	0.27	0.102	0.47	0.582	0.321	0.016	3.559	1.264	2.845	0.865	0.662	1.02	4.078
Sporichthyales	2.1e-05	0.308	0.029	0.676	0.003	0.444	0.734	12.438	1.079	5.263	0.514	5.845	0.603	0.428
Lentisphaerales	1.52e-05	0.921	0.002	0.881	8.77e-05	0.833	0.947	12.943	0.01	11.441	0.221	10.306	0.045	0.121
Auriculariales	0.504	0.216	0.366	0.436	0.479	0.307	0.423	0.8	1.601	0.844	0.937	0.848	1.083	0.965
Sordariales	1.7e-05	1.48e-11	0.372	3.06e-06	0.412	0.2	0.562	12.771	113.874	0.823	15.646	0.989	1.719	0.697
Pleosporales	0.373	1.27e-05	0.074	0.684	0.71	0.715	0.524	1.08	27.548	3.439	0.502	0.463	0.136	0.764
Glomerales	0.798	0.181	0.536	0.972	0.43	0.875	0.197	0.338	1.879	0.392	0.076	0.948	0.025	1.664
Diversisporales	0.477	0.461	0.425	0.377	0.503	0.358	0.55	0.851	0.559	0.655	1.069	0.801	0.874	0.716
Onygenales	0.205	0.941	0.827	0.002	0.079	0.143	0.098	1.628	0.006	0.049	6.483	2.503	2.27	2.298
Gloeophyllales	0.425	0.571	0.078	0.852	0.461	0.599	0.794	0.96	0.328	3.327	0.263	0.884	0.282	0.344
Polyporales	0.334	0.215	0.248	0.345	0.354	0.257	0.357	1.18	1.608	1.393	1.15	1.129	1.335	1.12
Agaricales	0.728	0.922	0.067	0.706	0.596	0.923	0.69	0.437	0.01	3.608	0.47	0.639	0.01	0.493
Coniochaetales	2.7e-05	0.000533	0.000404	3.89e-06	2.13e-06	0.000152	6.09e-07	12.046	15.165	15.972	15.226	16.299	18.955	18.685
Mortierellales	0.1	3.19e-05	0.486	0.12	0.272	0.421	0.206	2.283	24.182	0.499	2.117	1.37	0.666	1.62
Pezizales	0.612	0.131	0.437	0.48	0.577	0.625	0.456	0.613	2.416	0.622	0.846	0.67	0.244	0.895
Orbiliales	0.071	0.003	0.399	0.234	0.294	0.499	0.483	2.605	10.541	0.732	1.507	1.297	0.469	0.84
Dimargaritales	4.67e-08	2.04e-06	0.474	9.41e-07	0.718	0.789	0.814	24.265	34.919	0.527	17.834	0.452	0.073	0.316
Helotiales	0.297	0.003	0.377	0.842	0.487	0.575	0.167	1.289	10.334	0.804	0.276	0.833	0.321	1.814
Entomophthorales	0.000587	0.004	0.007	0.31	0.008	0.782	0.01	7.774	9.503	8.305	1.25	4.757	0.078	4.561
Xylariales	0.046	0.067	0.358	0.961	0.751	0.559	0.533	3.018	3.619	0.872	0.097	0.404	0.349	0.747
Erysiphales	8.34e-06	0.005	0.649	0.052	0.302	0.247	0.005	13.923	9.458	0.211	2.888	1.273	1.397	5.378
Zoopagales	0.006	0.002	0.741	0.006	0.309	0.797	0.385	5.074	11.203	0.111	5.089	1.252	0.067	1.051
Corticiales	0.068	0.061	0.311	0.068	0.304	0.301	0.307	2.638	3.785	1.065	2.648	1.268	1.109	1.259
Chytridiales	0.374	0.021	0.61	0.842	0.507	0.527	0.57	1.077	5.974	0.266	0.277	0.795	0.409	0.682
Basidiobolales	0.004	0.000354	0.446	0.004	0.216	0.426	0.235	5.449	16.359	0.598	5.596	1.578	0.652	1.503
Hypocreales	0.006	0.188	0.202	0.138	0.236	0.911	0.532	5.172	1.817	1.706	1.988	1.497	0.013	0.748
Blastocladiales	0.235	0.04	0.344	0.22	0.865	0.359	0.863	1.5	4.61	0.924	1.561	0.244	0.869	0.246
